# Myeloid States Predict Fate of Premalignant Lesions

**DOI:** 10.1101/2025.11.02.686127

**Authors:** Thomas D. Madsen, Dongya Jia, Desu Chen, Maria O. Hernandez, Sarah M. Hammoudeh, Edmund Cauley, Marco Heydecker, Desiree Tillo, Madeline Wong, Emily Chen, Salma Abu-Elnaj, Ross Lake, Noemi Kedei, Gregoire Altan-Bonnet, Weiye Wang, Roberto Weigert

**Affiliations:** Laboratory of Cellular and Molecular Biology, Center for Cancer Research, National Cancer Institute, National Institutes of Health, Bethesda, MD, USA; Copenhagen Center for Glycomics, University of Copenhagen, Department for Cellular and Molecular Medicine, Copenhagen, Denmark; Immunodynamics Group, Laboratory of Integrative Cancer Immunology, Center for Cancer Research, National Cancer Institute, Bethesda, MD, USA; Spatial Imaging Technology Resource, Center for Cancer Research, National Cancer Institute, National Institutes of Health, Bethesda, MD, USA; Advanced Biomedical Computational Sciences, Frederick National Laboratory for Cancer Research, Frederick, MD, 21702, USA; CCR Genomics Core, Center for Cancer Research, National Cancer Institute, National Institutes of Health, Bethesda, MD 20892, USA; Laboratory of Cancer Biology and Genetics, Center for Cancer Research, National Cancer Institute, National Institutes of Health, Bethesda, MD, USA

**Keywords:** Premalignant lesions, Spontaneous regression, Head and neck cancer, Intravital microscopy, Spatial Transcriptomics, Myeloid Niche, Cxcl9, Cxcl10, Tumor metabolism, M2 macrophage, Tumor-Associated Macrophage, Immune checkpoint inhibitor, Tumor microenvironment

## Abstract

The spontaneous regression of cancer lesions illustrates the power of immune surveillance; yet these transient events have largely escaped systematic analysis. Using longitudinal intravital microscopy in a carcinogen-induced model of head and neck cancer, we followed premalignant lesions within the same animals for 24 weeks at single-cell resolution. This strategy uncovered three trajectories: progression, stability, or regression, and enabled direct analysis of immune dynamics underlying each fate. Lesion outcome was determined by the spatial organization of myeloid-derived antigen-presenting cells: regressing lesions were characterized by dense clusters of myeloid-derived cells associated with CXCL9^+^/CXCL10^+^ expression and T cell recruitment, whereas progressing lesions displayed a scattered infiltration of these cells. Remarkably, transient myeloid clusters arose prior to any detectable lesion formation and marked regions that would later develop into premalignant lesions. These findings identify spatiotemporal myeloid organization as an early determinant of tumor fate and provide a mechanistic framework for predicting and intercepting cancer at its inception.

**Summary Sentence:** Early myeloid architecture dictates cancer fate: dense CXCL9⁺/CXCL10⁺ clusters with T-cell enrichment accompany regression, whereas sparse infiltration predicts progression. Transient pre-lesional myeloid clusters emerge at future tumor sites, revealing immune organization as an early determinant of malignancy.
