## Supplementary Table for "Myeloid States Predict Fate of Premalignant Lesions"

### Sheet: Sheet1
Antibodies used in blood-profiling flow cytometry panel
Target	Fluorochrome	Peak Channel	Clone	Host Species	RRID	Vendor	Product Catalog	Dilution factor
CD11b (Integrin Alpha M, ITGAM, Integrin αM, integrin alpha M subunit, MAC-1, MAC1, CR3, integrin alpha-M beta-2, Integrin aM)	Spark UV 387 (Spark UV™ 387)	UV1	M170 (M1/70)	Rat IgG2b, κ	AB_2922453	Biolegend	101291	1:3200
CD4	BUV395	UV2	GL1.5	Rat IgG2b, κ	AB_2738426	BD-bioscience	563790	1:400
CD45 (Leukocyte Common Antigen)	BUV563 (Brilliant Ultraviolet 563)	UV9	30-F11 (30F11)	Rat, IgG2b, κ	AB_2925376	eBioscience	365-0451-80	1:800
CD49d (Integrin alpha 4, Integrin α4, ITGA4, Integrin a4)	BUV615 (Brilliant Ultraviolet 615)	UV10	9C10, MFR4.B	Rat, IgG2a, κ	AB_2875821	BD-bioscience	752304	1:800
CD182 (CXCR2, CD128b, IL-8RB, CXCR-2)	BUV661 (Brilliant Ultraviolet 661)	UV11	V48-2310	Rat, IgG2b, κ	AB_2874347	BD-bioscience	750141	1:200
F4/80 (EMR1, Ly71, Ly-71, F480, F4-80)	StarBright UltraViolet 795 (SBUV795. StarBright UV 795, StarBright UV795)	UV16	Cl:A3-1	Rat, IgG2b		Bio-rad	MCA497SBUV795	1:400
CD115 (CSF1R, CSF-1 Receptor, M-CSFR, CSF-1R, c-fms, CSF-1-R, CSF-R1)	BV480 (Brilliant Violet 480)	V5	T38-320	Rat, IgG1, κ	AB_2743758	BD-bioscience	746456	1:200
Sca-1 (SCAI, Ly-6A/E, Lymphocyte Antigen 6 Complex, Sca1, Ly-6, Sca 1, Sca-1/Ly6, Scal)	BV510 (Brilliant Violet 510)	V7	D7	Rat IgG2a, κ	AB_2561593	Biolegend	108129	1:400
Ly-6C (Ly6C)	StarBright Blue 580 (SBB580, StarBright B580)	V8	ER-MP20	Rat, IgG2a		Bio-rad	MCA2389SBB580	1:400
CD117 (c-Kit, Stem Cell Factor Receptor, SCFR, cKit)	BV605 (Brilliant Violet 605)	V10	ACK2	Rat IgG2b, κ	AB_2562040	Biolegend	135121	1:200
CD11c (Integrin Alpha X, ITGAX, iC3b, Integrin αX, C3b, Integrin ax, CDi1c)	BV711 (Brilliant Violet 711)	V13	N418	Armenian Hamster IgG	AB_2563905	Biolegend	117349	1:400
CD170 (SIGLEC5, Siglec-5, Siglec-F, siglec F, SiglecF, Siglec 5)	Super Bright 780 (SuperBright 780, SB780)	V15	1RNM44N	Rat, IgG2a, κ	AB_2744907	eBioscience	78-1702-80	1:800
CX3CR1 (C-X3-C motif chemokine receptor 1, Fractalkine receptor, CX3CR, CX3CRI)	BB700 (Brilliant Blue 700)	B9	Z8-50, Z8-50.23	Rat, IgG2a, κ	AB_2916743	BD-bioscience	567812	1:400
CD184 (CXCR4, Fusin, CXCR-4)	RB705 (RealBlue705, Real Blue 705, RealBlue 705)	B10	2B11/CXCR4	Rat, IgG2b, κ	AB_3690103	BD-bioscience	757947	1:100
Ly-6G (Ly6G)	RB744 (RealBlue744, RealBlue 744, Real Blue 744)	B12	1A8	Rat, IgG2a, κ	AB_3690278	BD-bioscience	758123	1:400
Siglec-E (Siglec E)	RB780 (RealBlue 780, RealBlue780)	B14	750620	Rat, IgG2b	AB_3688492	BD-bioscience	756254	1:1600
MHC Class II (I-A/I-E) (IA/IE)	PE-Fire 640	YG4	M5/114.15.2	Rat, IgG2b	AB_2876419	Biolegend	107664	1:800
CD101 (IGSF2)	PECy7 (PE-Cy7, PE/Cy7, PE/Cyanine7, PE-Cyanine7)	YG9	Moushi101	Rat, IgG2a, κ	AB_2573378	eBioscience	25-1011-82	1:400
CD62L (L-selectin, LECAM-1, Ly-22)	PE-Fire 810 (PE/Fire810, PE-Fire810, PE/Fire 810, PE/Fire™ 810)	YG10	W18021D	Rat IgG2a, κ	AB_2910338	Biolegend	161205	1:3200
B220	eFluor660	R2	RA3-6B2	Rat IgG2a, κ	AB_11217671	Invitrogen	50-0452-82	1:400
CD3	R718	R4	17A2	Rat, IgG2a, κ	AB_2916539	BD-bioscience	567296	1:1000
CD8a (CD8 alpha, CD8α, CD8alpha)	APC-efluor780	R7	53-6.7	Rat IgG2a, κ	AB_1272185	Thermo	47-0081-82	1:400
			s
